# Self-grooming promotes social attraction in mice via chemosensory communication

**DOI:** 10.1101/2021.10.08.463701

**Authors:** Yun-Feng Zhang, Emma Janke, Janardhan P. Bhattarai, Daniel W. Wesson, Minghong Ma

## Abstract

Self-grooming is a stereotyped behavior displayed by nearly all animals. Among other established functions, self-grooming is implicated in social communication in some animals. However, whether self-grooming specifically influences behaviors of nearby individuals has not been directly tested, partly due to the technical challenge of inducing self-grooming in a reliable and temporally controllable manner. We recently found that optogenetic activation of dopamine D3 receptor expressing neurons in the ventral striatal islands of Calleja robustly induces orofacial grooming in mice. Using this optogenetic manipulation, here we demonstrate that observer mice exhibit social preference for mice that groom more regardless of biological sex. Moreover, grooming-induced social attraction depends on volatile chemosensory cues broadcasted from grooming mice. Collectively, our study establishes self-grooming as a means of promoting social attraction among mice via volatile cues, suggesting an additional benefit for animals to allocate a significant amount of time to this behavior.
