## Supplemental Table S1 for "Self-grooming promotes social attraction in mice via chemosensory communication"

### Sheet: Fig2
Fig.2A2	Total duration of stay (s)
	No light		Light
	M1	M2	Less grooming (M1)	More grooming (M2)
Male	198	221	184	228
	255	167	283	246
	215	198	148	286
	267	228	232	193
	177	206	158	285
	160	178	173	317
	201	208	189	298
	209	192	245	241
Fig.2B2	Total duration of stay (s)
	No light		Light			Light + collar
	M1	M2	Less grooming (M1)	More grooming (M2)		Less grooming (M1)	More grooming (M2)
Male	253	177	157	332	Male	348	180
	218	211	111	294		279	283
	308	150	140	287		375	183
	241	199	178	274		230	245
	151	255	87	239		271	222
	182	158	162	211		205	313
	168	289	212	205		193	269
	244	230	219	211	Female	168	287
	135	200	180	322		273	240
	146	257	191	275		232	222
	239	218	137	339		156	168
	285	167	269	245		272	290
	186	171	137	332		221	277
Female	155	200	172	323		294	214
	216	268	209	299
	218	146	223	285
	229	198	189	250
	207	227	206	197
	229	207	156	263
	221	237	219	286
	176	189	204	315
	212	232	241	248
	233	180	285	225
	192	238	209	279
	211	218	167	321
	239	213	203	305
	216	203	166	387
Fig.2B3	Total duration of stay (s)
	No light		Light
	M1	M2	Less grooming (M1)	More grooming (M2)	Less grooming (M2)	More grooming (M1)
Female	176	189	241	324	204	315
	212	232	205	262	241	248
	233	180	251	254	285	225
	192	238	173	320	209	279
	211	218	212	204	167	321
	239	213	242	268	203	305
	216	203	186	304	166	387
Fig.2C2	Total duration of stay (s)
	No light		Light		Light + collar
	M1	M2	Less grooming (M1)	More grooming (M2)	Less grooming (M1)	More grooming (M2)
Male	182	226	221	244	199	142
	312	132	117	324	258	210
	174	180	107	447	273	229
	182	187	170	288	168	310
	255	180	250	232	294	277
	96	232	169	287	218	303
	196	219	220	231	169	280
Female	254	233	165	266	234	247
	215	338	229	310	350	195
	258	159	178	326	292	277
	192	201	227	231	212	306
	215	186	155	285	175	143
	196	253	268	249	168	283
	206	194	198	265	258	205

### Sheet: Fig3
Fig.3B	Total duration of stay (s)
	Saline		Methimazole
	M1	M2	Less grooming (M1)	More grooming (M2)
Male	40	473	213	225
	115	103	230	260
	26	215	273	164
	230	263	120	246
	253	212	215	191
	81	437	109	151
	172	323	151	100
	159	357	217	137
	175	322	241	125
	227	189	328	143
	189	329	214	182
	241	269	134	374
	101	354	131	183
	305	259	157	319
Female	198	325	217	325
	255	244	234	281
	199	271	237	155
	176	325	181	169
	190	264	264	182
	177	323	395	86
	253	298	229	331
	211	322	74	238
	277	204	419	134
	141	323	171	150
	190	259	169	355
	167	359	296	174
	174	253	193	213
	287	227	92	431

### Sheet: Fig4
Fig.4A2	Total duration of stay (s)
	No light		Light
	M1	M2	Less grooming (M1)	More grooming (M2)
Male	280	242	186	260
	279	216	88	356
	219	297	229	329
	192	305	195	346
	257	231	201	282
	184	348	209	305
	238	235	189	301
Female	301	226	38	550
	211	209	251	277
	189	280	117	300
	219	305	224	272
	323	197	180	352
	220	252	257	285
	250	247	87	485
Fig.4B2	Total duration of stay (s)
	No light		Light
	M1	M2	Less grooming (M1)	More grooming (M2)
Male	206	240	85	409
	184	368	245	302
	305	189	249	292
	194	297	167	357
	218	250	131	311
	212	262	200	300
	309	148	209	303
Female	227	248	155	320
	293	170	256	251
	237	243	232	289
	197	274	157	329
	232	200	202	275
	204	254	145	418
	187	268	197	326
