## Supplemental Table S2 for "Self-grooming promotes social attraction in mice via chemosensory communication"

### Sheet: Sheet1
Figure	Panel	Statistic Tests	Statistic Results
1	E	One-way ANOVA test with post hoc Tukey's multiple comparisons tests	0-10 min: F(2,29) = 347.969, p < 0.01E-13; Spontaneous grooming vs Less grooming: p = 0.9086 Spontaneous grooming vs More grooming: p < 0.01E-13 Less grooming vs More grooming: p < 0.01E-13 15-25 min: F(2,29) = 747.124, p < 0.01E-6; Spontaneous grooming vs Less grooming: p = 0.9304 Spontaneous grooming vs More grooming: p < 0.01E-6 Less grooming vs More grooming: p < 0.01E-6 30-40 min: F(2,29) = …
1	F	Two-tailed unpaired student's t-tests	Less grooming (green light) vs More grooming (blue light) 0-10 min: p = 1.322E-05, t = 5.2006, df = 30 15-25 min: p = 7.78E-06, t = 5.3882, df = 30 30-40 min: p = 4.266E-05, t = 4.7856, df = 30 45-55 min: p = 7.80E-06, t = 5.3875, df = 30 60-70 min: p = 3.296E-05, t = 4.8771, df = 30 75-85 min: p = 1.079E-05, t = 5.2727, df = 30 90-100 min: p = 1.369E-05, t = 5.1883, df = 30
2	A2	Two-tailed paired student's t-tests	p = 0.0101, t = 3.4903, df = 7
2	B2	One-way ANOVA test with post hoc Tukey's multiple comparisons tests	F (2, 65) = 13.3566, p = 1.3824E-05 No light vs Light: p = 4.8665E-05 No light vs Light + collar: p = 0.9915 Light vs Light + collar: p = 5.2841E-04
2	B3	Two-tailed paired student's t-tests	No light vs more grooing (M2): p = 0.0144, t = 3.4039, df = 6 No light vs more grooing (M1): p = 0.0401, t = 2.610, df = 6 More grooing (M2) vs more grooing (M1) : p = 0.5270, t = 0.6714, df = 6
2	C2	One-way ANOVA test with post hoc Tukey's multiple comparisons tests	F (2, 39) = 4.4354, p = 0.0184 No light vs Light: p = 0.0277 No light vs Light + collar: p = 0.9697 Light vs Light + collar: p = 0.0481
3	B	Two-tailed paired student's t-tests	p = 0.0080, t = 2.7536, df = 54
3	C	Two-tailed paired student's t-tests	Saline: p = 0.01E-6, t = 8.0746, df = 27 Methimazole: p = 0.7097, t = 0.3763, df = 27
3	D	Two-tailed paired student's t-tests	Saline: p < 0.01E-6, t = 10.7006, df = 27 Methimazole: p = 0.7410, t = 0.3432, df = 27
3	E	Two-tailed paired student's t-tests	Saline: p = 0.0009, t = 3.7245, df = 27 Methimazole: p = 0.9035, t = 0.1224, df = 27
4	A2	Wilcoxon matched-pairs signed rank test	p = 0.0085, two-sided
4	B2	Two-tailed paired student's t-tests	p = 0.0008, t = 4.3257, df = 13
S1	A	Two-tailed paired student's t-tests	Left panel: No light: p = 0.7417, t = 0.3430, df = 7 Light: p = 0.0012, t = 5.2293, df = 7 Middle panel: No light: p = 0.9180, t = 0.1067, df = 7 Light: p = 0.0027, t = 4.5428, df = 7 Right panel: No light: p = 0.5407, t = 0.6429, df = 7 Light: p = 0.0634, t = 2.2031, df = 7
S1	B	Two-tailed paired student's t-tests	Left panel: No light: p = 0.2221, t = 1.2845, df = 13 Light: p = 5.448E-05, t = 5.8759, df = 13 Light + collar: p = 0.9352, t = 0.0828, df = 13 Middle panel: No light: p = 0.7995, t = 0.2592, df = 13 Light: p = 1.167E-05, t = 6.8520, df = 13 Light + collar: p = 0.2311, t = 1.2563, df = 13 Right panel: No light: p = 0.0664, t = 2.0038, df = 13 Light: p = 9.894E-04, t = 4.2266, df = 13 Light + coll…
S1	C	Two-tailed paired student's t-tests	Left panel: No light: p = 0.6922, t = 0.4048, df = 13 Light: p = 3.098E-04, t = 4.8632, df = 13 Light + collar: p = 0.2383, t = 1.2360, df = 13 Middle panel: No light: p = 0.8069, t = 0.2494, df = 13 Light: p = 1.731E-05, t = 6.5943, df = 13 Light + collar: p = 0.4204, t = 0.8321, df = 13 Right panel: No light: p = 0.5692, t = 0.5841, df = 13 Light: p = 0.0050, t = 3.3705, df = 13 Light + collar:…
S1	D	Two-tailed paired student's t-tests	Left panel: No light: p = 0.6113, t = 0.5318, df = 7 Light: p = 0.1333, t = 1.6978, df = 7 Middle panel: No light: p = 0.6163, t = 0.5133, df = 13 Light: p = 0.5355, t = 0.6366, df = 13 Light + collar: p = 0.5366, t = 0.6347, df = 13 Right panel: No light: p = 0.7416, t = 0.3369, df = 13 Light: p = 0.4277, t = 0.8188, df = 13 Light + collar: p = 0.9133, t = 0.1110, df = 13
S3	A	Pearson’s linear regression analysis	No light: r = 0.492, p = 0.262 Blue light: r = -0.151, p = 0.747
S3	B	Pearson’s linear regression analysis	No light: r = -0.103, p = 0.826 Blue light: r = -0.400, p = 0.374
